# Spinal cord injury in rats disrupts thermoregulation and suppresses stress-induced hyperthermia

**DOI:** 10.1101/2025.03.03.641238

**Authors:** John C. Aldrich, Kalina J. Dusenbery, Linda R. Watkins, Andrew D. Gaudet

**Affiliations:** Department of Psychology, College of Liberal Arts, University of Texas at Austin, Austin, TX 78712, USA; Department of Neurology, Dell Medical School, University of Texas at Austin, Austin, TX 78712, USA; Department of Psychology and Neuroscience, and the Center for Neuroscience, University of Colorado, Boulder, CO 80301, USA; Interdisciplinary Neuroscience Program, University of Texas at Austin, Austin, TX 78712, USA

**Keywords:** spinal cord injury, neurotrauma, thermoregulation, autonomic dysfunction

## Abstract

Spinal cord injury (SCI) in humans can robustly dysregulate healthy autonomic nervous system function, including thermoregulation. Despite this, the relationship between SCI and autonomic dysfunction remains incompletely understood and is often overlooked in rodent models that emphasize locomotor recovery. One notable autonomic output in rodents is stress-induced hyperthermia, which is a transient core temperature increase caused by an acute stressor. Here, we tested whether SCI in rats dysregulates stress-induced hyperthermia. To assess SCI-induced thermoregulatory dysfunction, we continuously monitored core temperature in male and female rats using implantable telemetry devices before and after a T8 contusion SCI (or sham surgery including laminectomy). Prior to surgery, stress—in response to handling and cage changes— resulted in transient hyperthermia that peaked ∼1°C higher than baseline and lasted 60-90 minutes. Sham-operated rats retained typical stress-induced hyperthermia beginning immediately after surgery. In contrast, SCI transiently abolished stress-induced hyperthermia in both sexes, indicating a profound disruption in autonomic regulation acutely after injury. Within 3-4 weeks after SCI, the stress-induced hyperthermic response gradually returned and reached pre-injury levels by week seven. Therefore, thoracic SCI in rats abolishes stress-induced hyperthermia, which gradually recovers over time post-injury. Overall, this study underscores the impact of incomplete SCI on autonomic function and highlights the need for future research focused on autonomic outcomes.

**Highlights:**

- Handling and care procedures elicit stress-induced hyperthermia in rats
- Stress-induced hyperthermia was abolished in rats after spinal cord injury
- Stress-induced hyperthermia gradually returned over the subsequent weeks
- By 7 weeks, the hyperthermic response had returned to pre-injury levels
