## Supplemental Table S1-4 for "Spinal cord injury in rats disrupts thermoregulation and suppresses stress-induced hyperthermia"

### Sheet: Table S1
Table S1: Results from a linear mixed-effects model of male ΔT (°C) from 1–7 dpo
model: ΔT ~ surgery x dpo + (1 | rat ID)
approach: type III ANOVA was performed on the model using Satterthwaite’s approximation to estimate degrees of freedom and assess the significance of fixed effects.
Fixed effect	SS	MS	NumDF	DenDF	F value	p-value
surgery	0.827693	0.827693	1	65.4693	15.9243	0.000169047
dpo	0.464525	0.464525	1	64	8.9372	0.00396142
surgery:dpo	0.000439418	0.000439418	1	64	0.00845415	0.927028
SS = Sum of Squares, MS = Mean Square, NumDF = Numerator Degrees of Freedom, DenDF = Denominator Degrees of Freedom (estimated using Satterthwaite’s approximation).

### Sheet: Table S2
Table S2: Results from a linear mixed-effects model of female ΔT (°C) from 1–7 dpo
model: ΔT ~ surgery x dpo + (1 | rat ID)
approach: type III ANOVA was performed on the model using Satterthwaite’s approximation to estimate degrees of freedom and assess the significance of fixed effects.
Fixed effect	SS	MS	NumDF	DenDF	F value	p-value
surgery	1.42959	1.42959	1	80	29.3992	6.08144e-07
dpo	0.15473	0.15473	1	80	3.182	0.0782459
surgery:dpo	0.0758251	0.0758251	1	80	1.55933	0.215406
SS = Sum of Squares, MS = Mean Square, NumDF = Numerator Degrees of Freedom, DenDF = Denominator Degrees of Freedom (estimated using Satterthwaite’s approximation).

### Sheet: Table S3
Table S3: Results from a linear mixed-effects model of core temperature (°C) peaks from 1–49 dpo
model: temperature ~ surgery x ns(dpo, df = 2) x sex + ZT + baseline temp + (1 | rat ID)
approach: type III ANOVA was performed on the model using Satterthwaite’s approximation to estimate degrees of freedom and assess the significance of fixed effects.
Fixed effect	SS	MS	NumDF	DenDF	F value	p-value
surgery	14.9183	14.9183	1	118.539	117.866	1.74973e-19
dpo	6.14042	3.07021	2	1003.02	24.257	5.15407e-11
sex	0.0120042	0.0120042	1	120.269	0.0948423	0.758642
ZT	0.0094614	0.0094614	1	997.2	0.0747523	0.784596
baseline temp	22.5206	22.5206	1	993.686	177.93	1.85294e-37
surgery:dpo	12.2002	6.1001	2	997.657	48.1955	1.0456e-20
surgery:sex	0.00199568	0.00199568	1	117.426	0.0157674	0.900288
dpo:sex	0.716513	0.358256	2	996.848	2.8305	0.0594575
surgery:dpo:sex	0.232987	0.116493	2	997.047	0.920388	0.398703
SS = Sum of Squares, MS = Mean Square, NumDF = Numerator Degrees of Freedom, DenDF = Denominator Degrees of Freedom (estimated using Satterthwaite’s approximation).

### Sheet: Table S4
Table S4: Pairwise comparisons of core temperature peaks (°C) for males and females from 1-49 dpo
model: temperature ~ surgery x ns(dpo, df = 2) x sex + ZT + baseline temp + (1 | rat ID)
approach: estimated marginal means were calculated at each time point for both sexes individually, followed by pairwise comparisons between SCI and sham animals.
contrast	dpo	sex	estimate	SE	df	t.ratio	p.value	FDR
SCI - sham	1	female	-0.764851	0.098343	118.438	-7.77738	3.03414e-12	2.50418e-10
SCI - sham	2	female	-0.729265	0.0938209	99.3327	-7.77295	7.20905e-12	2.50418e-10
SCI - sham	3	female	-0.693762	0.0895347	83.1847	-7.74853	2.03191e-11	3.98255e-10
SCI - sham	4	female	-0.658425	0.0855252	69.7639	-7.6986	6.68025e-11	8.18331e-10
SCI - sham	5	female	-0.623337	0.0818328	58.7906	-7.6172	2.48486e-10	2.43516e-09
SCI - sham	6	female	-0.588581	0.0784953	49.9638	-7.4983	1.00409e-09	8.20005e-09
SCI - sham	7	female	-0.554241	0.0755464	42.9838	-7.33643	4.21446e-09	2.95012e-08
SCI - sham	8	female	-0.520399	0.0730131	37.5695	-7.12747	1.76226e-08	1.04177e-07
SCI - sham	9	female	-0.487138	0.0709129	33.4688	-6.86952	7.10733e-08	3.66589e-07
SCI - sham	10	female	-0.454541	0.0692522	30.4635	-6.56357	2.7126e-07	1.26588e-06
SCI - sham	11	female	-0.422692	0.0680237	28.3703	-6.21389	9.74678e-07	4.15298e-06
SCI - sham	12	female	-0.391674	0.0672067	27.0368	-5.8279	3.31665e-06	1.26133e-05
SCI - sham	13	female	-0.361568	0.066767	26.3377	-5.41538	1.08139e-05	3.78487e-05
SCI - sham	14	female	-0.33246	0.0666594	26.1672	-4.98744	3.4162e-05	0.000111596
SCI - sham	15	female	-0.304431	0.0668303	26.4333	-4.55528	0.000105078	0.000321801
SCI - sham	16	female	-0.277564	0.0672206	27.0515	-4.12915	0.000313287	0.000903003
SCI - sham	17	female	-0.251944	0.0677695	27.9393	-3.71765	0.000893266	0.00239135
SCI - sham	18	female	-0.227652	0.0684166	29.0136	-3.32743	0.00239031	0.00600641
SCI - sham	19	female	-0.204771	0.0691042	30.1884	-2.96323	0.00589025	0.0140791
SCI - sham	20	female	-0.183386	0.0697791	31.375	-2.62809	0.0131747	0.030026
SCI - sham	21	female	-0.163578	0.0703933	32.4846	-2.32378	0.0265464	0.0565554
SCI - sham	22	female	-0.145432	0.0709052	33.4311	-2.05107	0.0481637	0.0983341
SCI - sham	23	female	-0.129029	0.0712797	34.1363	-1.81018	0.0790792	0.151956
SCI - sham	24	female	-0.114453	0.0714887	34.5351	-1.60099	0.118488	0.200203
SCI - sham	25	female	-0.101761	0.0715159	34.5877	-1.42291	0.16372	0.254675
SCI - sham	26	female	-0.090902	0.0713672	34.3045	-1.27372	0.211324	0.304556
SCI - sham	27	female	-0.0818006	0.0710601	33.7241	-1.15115	0.257768	0.350851
SCI - sham	28	female	-0.07438	0.0706195	32.9034	-1.05325	0.2999	0.386713
SCI - sham	29	female	-0.0685638	0.0700767	31.9121	-0.97841	0.335231	0.410658
SCI - sham	30	female	-0.0642756	0.0694696	30.8287	-0.925234	0.362031	0.427458
SCI - sham	31	female	-0.0614391	0.0688414	29.7356	-0.892473	0.379305	0.435639
SCI - sham	32	female	-0.0599778	0.0682404	28.7159	-0.878919	0.386741	0.435639
SCI - sham	33	female	-0.0598153	0.0677193	27.8517	-0.883283	0.384644	0.435639
SCI - sham	34	female	-0.0608752	0.0673335	27.2228	-0.904085	0.373882	0.435639
SCI - sham	35	female	-0.0630811	0.0671396	26.9082	-0.939552	0.355806	0.427458
SCI - sham	36	female	-0.0663567	0.0671932	26.9886	-0.987551	0.332144	0.410658
SCI - sham	37	female	-0.0706255	0.067546	27.5503	-1.04559	0.304838	0.387975
SCI - sham	38	female	-0.0758111	0.0682433	28.6904	-1.11089	0.275837	0.365298
SCI - sham	39	female	-0.0818371	0.0693208	30.5227	-1.18056	0.246898	0.340789
SCI - sham	40	female	-0.0886271	0.0708035	33.1834	-1.25173	0.219419	0.311639
SCI - sham	41	female	-0.0961047	0.0727038	36.836	-1.32187	0.194363	0.2886
SCI - sham	42	female	-0.104194	0.075022	41.6753	-1.38884	0.172259	0.259713
SCI - sham	43	female	-0.112817	0.077747	47.9283	-1.45108	0.153271	0.242268
SCI - sham	44	female	-0.121899	0.0808587	55.8511	-1.50756	0.137303	0.224262
SCI - sham	45	female	-0.131363	0.0843295	65.7223	-1.55774	0.124098	0.206129
SCI - sham	46	female	-0.141133	0.0881269	77.8301	-1.60148	0.113323	0.198259
SCI - sham	47	female	-0.151132	0.092215	92.4542	-1.63891	0.104631	0.186434
SCI - sham	48	female	-0.161284	0.0965568	109.842	-1.67035	0.0976975	0.177303
SCI - sham	49	female	-0.171512	0.101115	130.181	-1.69621	0.0922369	0.170551
SCI - sham	1	male	-0.782698	0.102904	117.501	-7.60609	7.66586e-12	2.50418e-10
SCI - sham	2	male	-0.752597	0.0981354	98.3779	-7.66897	1.2574e-11	3.08063e-10
SCI - sham	3	male	-0.722549	0.0936247	82.2703	-7.7175	2.48338e-11	4.05619e-10
SCI - sham	4	male	-0.692606	0.0894167	68.9343	-7.74582	5.86124e-11	8.18331e-10
SCI - sham	5	male	-0.66282	0.0855552	58.0771	-7.74728	1.61281e-10	1.75617e-09
SCI - sham	6	male	-0.633245	0.0820814	49.3863	-7.71484	4.97413e-10	4.4315e-09
SCI - sham	7	male	-0.603933	0.0790316	42.554	-7.64167	1.63911e-09	1.23564e-08
SCI - sham	8	male	-0.574937	0.0764343	37.2935	-7.52197	5.5012e-09	3.59412e-08
SCI - sham	9	male	-0.546308	0.0743076	33.3499	-7.35198	1.80715e-08	1.04177e-07
SCI - sham	10	male	-0.518101	0.0726566	30.5042	-7.13081	5.66203e-08	3.08266e-07
SCI - sham	11	male	-0.490366	0.0714716	28.5738	-6.861	1.67519e-07	8.20845e-07
SCI - sham	12	male	-0.463158	0.0707275	27.4082	-6.54848	4.7002e-07	2.09373e-06
SCI - sham	13	male	-0.436528	0.0703852	26.8837	-6.20199	1.26804e-06	5.17784e-06
SCI - sham	14	male	-0.410529	0.0703935	26.8962	-5.83192	3.34638e-06	1.26133e-05
SCI - sham	15	male	-0.385214	0.0706928	27.3539	-5.44913	8.76274e-06	3.18055e-05
SCI - sham	16	male	-0.360635	0.0712181	28.1715	-5.06381	2.29213e-05	7.74581e-05
SCI - sham	17	male	-0.336845	0.0719031	29.2641	-4.68471	5.97241e-05	0.000188805
SCI - sham	18	male	-0.313896	0.0726823	30.5443	-4.31875	0.00015328	0.000455194
SCI - sham	19	male	-0.291842	0.0734938	31.9205	-3.97097	0.000381191	0.00106734
SCI - sham	20	male	-0.270734	0.0742806	33.2972	-3.64475	0.000902858	0.00239135
SCI - sham	21	male	-0.250625	0.0749915	34.5776	-3.34205	0.00200692	0.00517573
SCI - sham	22	male	-0.231568	0.0755819	35.6675	-3.0638	0.00414471	0.0101545
SCI - sham	23	male	-0.213616	0.0760143	36.4809	-2.8102	0.00791311	0.0184639
SCI - sham	24	male	-0.19682	0.0762586	36.9457	-2.58096	0.0139592	0.031091
SCI - sham	25	male	-0.181217	0.0762967	37.0174	-2.37517	0.0228329	0.049725
SCI - sham	26	male	-0.166776	0.0761347	36.706	-2.19054	0.0349148	0.072801
SCI - sham	27	male	-0.153447	0.075791	36.0531	-2.02461	0.0503634	0.100727
SCI - sham	28	male	-0.141183	0.0752915	35.1199	-1.87515	0.0691068	0.135449
SCI - sham	29	male	-0.129935	0.0746689	33.9818	-1.74014	0.0908846	0.170551
SCI - sham	30	male	-0.119654	0.0739625	32.7235	-1.61776	0.115314	0.198259
SCI - sham	31	male	-0.110293	0.0732176	31.4338	-1.50637	0.141957	0.228063
SCI - sham	32	male	-0.101802	0.072485	30.202	-1.40446	0.170384	0.259713
SCI - sham	33	male	-0.0941343	0.0718202	29.1151	-1.31069	0.200206	0.292839
SCI - sham	34	male	-0.0872405	0.0712823	28.2568	-1.22387	0.231107	0.32355
SCI - sham	35	male	-0.0810725	0.0709322	27.7083	-1.14296	0.262836	0.352848
SCI - sham	36	male	-0.0755818	0.0708304	27.5503	-1.06708	0.295197	0.385724
SCI - sham	37	male	-0.0707201	0.0710344	27.8676	-0.995575	0.328023	0.410658
SCI - sham	38	male	-0.0664391	0.0715953	28.7537	-0.927981	0.361142	0.427458
SCI - sham	39	male	-0.0626902	0.0725549	30.3173	-0.864038	0.394352	0.439165
SCI - sham	40	male	-0.0594252	0.0739435	32.6885	-0.803656	0.427401	0.470622
SCI - sham	41	male	-0.0565956	0.0757782	36.0246	-0.746859	0.459996	0.500884
SCI - sham	42	male	-0.0541531	0.0780624	40.5145	-0.693716	0.491819	0.529651
SCI - sham	43	male	-0.0520493	0.0807871	46.3805	-0.644277	0.52257	0.55665
SCI - sham	44	male	-0.0502357	0.0839325	53.8774	-0.598526	0.551997	0.581675
SCI - sham	45	male	-0.0486641	0.08747	63.2861	-0.556352	0.579932	0.60461
SCI - sham	46	male	-0.047286	0.0913654	74.9021	-0.517549	0.606298	0.625445
SCI - sham	47	male	-0.0460531	0.0955803	89.0186	-0.481826	0.631112	0.64426
SCI - sham	48	male	-0.0449169	0.100075	105.902	-0.448835	0.654468	0.661215
SCI - sham	49	male	-0.0438292	0.104808	125.767	-0.418187	0.676523	0.676523
SE = Standard Error, df = Degrees of Freedom, FDR = False Discovery Rate.
